# An extracellular complex between CLE-1/collagen XV/XVIII and Punctin/MADD-4 defines cholinergic synapse identity

**DOI:** 10.1101/2025.03.26.645569

**Authors:** Mélissa Cizeron, Anaïs Dumas, Suzanne Le Reun, Laure Granger, Maëlle Jospin, Océane Romatif, Camille Vachon, Delphine Le Guern, Aurore-Cécile Valfort, Jean-Louis Bessereau

## Abstract

The precise localization of postsynaptic receptors opposite neurotransmitter release sites is essential for synaptic function. This alignment relies on adhesion molecules, intracellular scaffolds, and a growing class of extracellular scaffolding proteins. However, how these secreted proteins are retained at synapses remains unclear. We addressed this question using *C. elegans* neuromuscular junctions, where Punctin, a conserved extracellular synaptic organizer, positions postsynaptic receptors. We identified CLE-1, the ortholog of collagens XV/XVIII, as a key stabilizer of Punctin. Punctin and CLE-1B, the main isoform present at neuromuscular junctions, form a complex and rely on each other for synaptic localization. Punctin undergoes cleavage, and in the absence of CLE-1, specific fragments are lost, resulting in the mislocalization of cholinergic receptors to GABAergic synapses. Additionally, CLE-1 regulates receptor levels independently of Punctin. These findings highlight a crucial extracellular complex that maintains synapse identity.
