## Supplementary Table 1 for "An extracellular complex between CLE-1/collagen XV/XVIII and Punctin/MADD-4 defines cholinergic synapse identity"

### Sheet: Feuil1
Figure	Strain	Genotype
1C	EN373	madd-4(kr373[madd-4::TagRFP-T]) I
1C	EN50552	cle-1(kr552[Q881*]) I madd-4(kr373[madd-4::TagRFP-T]) I
1D	EN8295	cle-1(qy22[cle-1::mNG+loxP]) I ; krSi145[Punc-17::cla-1::TagBFP] IV ; acr-16(kr440[acr-16::wScarlet]) V
1E	EN8294	cle-1(qy22[cle-1::mNG+loxP]) I ; unc-49(kr296[TagRFP-T::unc-49]) III ; krIs67[Punc-47::snb-1::TagBFP]
1F	NK2322xEN373	cle-1(qy22[cle-1::mNG+loxP]) I madd-4(+) I / cle-1(+) I madd-4(kr373[madd-4::TagRFP-T]) I
2A	EN50663	cle-1(kr663[2xNLS::wScarlet::SL2::cle-1A/D(mutated)]) I
2A	EN50635	cle-1(kr635[2xNLS::wScarlet::SL2::cle-1B]) I
2A	EN8608	cle-1(kr641[2xNLS::wScarlet::SL2::cle-1C]) I
2B	PHX6503	cle-1(syb6503[mNG::cle-1A]) I
2B	PHX6520	cle-1(syb6520[mNG::cle-1B]) I
2B	PHX6702	cle-1(syb6702[mNG::cle-1C]) I
2C	EN8945	cle-1(syb6503[mNG::cle-1A]) I ; unc-49(kr296[TagRFP-T::unc-49]) III ; krIs67[Punc-47::snb-1::TagBFP]
2C	EN8946	cle-1(syb6520[mNG::cle-1B]) I ; unc-49(kr296[TagRFP-T::unc-49]) III ; krIs67[Punc-47::snb-1::TagBFP]
2C	EN8947	cle-1(syb6702[mNG::cle-1C]) I ; unc-49(kr296[TagRFP-T::unc-49]) III ; krIs67[Punc-47::snb-1::TagBFP]
2D	EN421	madd-4(kr421[3xMYC::madd-4L::GFP+T7::madd-4S::GFP]) I
2D	EN50554	cle-1(kr554[Q881*]) I madd-4(kr421[3xMYC::madd-4L::GFP+T7::madd-4S::GFP]) I
2D	MCP418	cle-1(bab418[Δcle-1A/D]) I madd-4(kr421[3xMYC::madd-4L::GFP+T7::madd-4S::GFP]) I
2D	MCP414	cle-1(bab414[Δcle-1B]) I madd-4(kr421[3xMYC::madd-4L::GFP+T7::madd-4S::GFP]) I
2D	MCP416	cle-1(bab416[Δcle-1C]) I madd-4(kr421[3xMYC::madd-4L::GFP+T7::madd-4S::GFP]) I
2E	EN421	madd-4(kr421[3xMYC::madd-4L::GFP+T7::madd-4S::GFP]) I
2E	EN50554	cle-1(kr554[Q881*]) I madd-4(kr421[3xMYC::madd-4L::GFP+T7::madd-4S::GFP]) I
2E	EN50672	cle-1(kr672[cg120]) I madd-4(kr421[3xMYC::madd-4L::GFP+T7::madd-4S::GFP]) I
3A	EN9219	cle-1(syb6520[mNG::cle-1B]) I ; krSi145[Punc-17::cla-1::TagBFP] IV
3A	EN9187	cle-1(syb6520[mNG::cle-1B]) I madd-4(kr758[Δmadd-4]) I ; krSi145[Punc-17::cla-1::TagBFP] IV
3B	NK2322xEN373	cle-1(qy22[cle-1::mNG+loxP]) I madd-4(+) I / cle-1(+) I madd-4(kr373[madd-4::TagRFP-T]) I
3C	EN421	madd-4(kr421[3xMYC::madd-4L::GFP+T7::madd-4S::GFP]) I
3C	EN50554	cle-1(kr554[Q881*]) I madd-4(kr421[3xMYC::madd-4L::GFP+T7::madd-4S::GFP]) I
3D	NK2322	cle-1(qy22[cle-1::mNG+loxP]) I
3D	EN50619	cle-1(qy22[cle-1::mNG+loxP]) I madd-4(kr619[Δmadd-4]) I
4A-D	N2	wild-type worms
4A-D	EN421	madd-4(kr421[3xMYC::madd-4L::GFP+T7::madd-4S::GFP]) I
4A-D	MCP441	cle-1(bab441[cle-1::wScarlet]) I madd-4(kr421[3xMYC::madd-4L::GFP+T7::madd-4S::GFP]) I
4A-D	MCP563	cle-1(bab563[cle-1::wScarlet]) I
5B	EN7303	madd-4(kr421[3xMYC::madd-4L::GFP+T7::madd-4S::GFP]) I ; unc-49(kr296[TagRFP-T::unc-49]) III ; krIs67[Punc-47::snb-1::TagBFP]
5C	EN7304	madd-4(kr421[3xMYC::madd-4L::GFP+T7::madd-4S::GFP]) I ; krIs75[Punc-17::snb-1::TagBFP] X
5D	EN421	madd-4(kr421[3xMYC::madd-4L::GFP+T7::madd-4S::GFP]) I
5D	EN50554	cle-1(kr554[Q881*]) I madd-4(kr421[3xMYC::madd-4L::GFP+T7::madd-4S::GFP]) I
5D	EN50672	cle-1(kr672[cg120]) I madd-4(kr421[3xMYC::madd-4L::GFP+T7::madd-4S::GFP]) I
5D	MCP418	cle-1(bab418[Δcle-1A/D]) I madd-4(kr421[3xMYC::madd-4L::GFP+T7::madd-4S::GFP]) I
5D	MCP414	cle-1(bab414[Δcle-1B]) I madd-4(kr421[3xMYC::madd-4L::GFP+T7::madd-4S::GFP]) I
5D	MCP416	cle-1(bab416[Δcle-1C]) I madd-4(kr421[3xMYC::madd-4L::GFP+T7::madd-4S::GFP]) I
6A	EN8120	madd-4(kr421[3xMYC::madd-4L::GFP+T7::madd-4S::GFP]) I ; krSi145[Punc-17::cla-1::TagBFP] IV ; acr-16(kr440[acr-16::wScarlet]) V
6A	EN8339	cle-1(kr554[Q881*]) I madd-4(kr421[3xMYC::madd-4L::GFP+T7::madd-4S::GFP]) I ; krSi145[Punc-17::cla-1::TagBFP] IV ; acr-16(kr440[acr-16::wScarlet]) V
6B	EN9245	acr-16(kr440[acr-16::wScarlet]) V ; krSi141[Punc-47::cla-1::TagBFP]
6B	EN9353	cle-1(kr762[Q881*]) I ; acr-16(kr440[acr-16::wScarlet]) V ; krSi141[Punc-47::cla-1::TagBFP]
6C	EN8120	madd-4(kr421[3xMYC::madd-4L::GFP+T7::madd-4S::GFP]) I ; krSi145[Punc-17::cla-1::TagBFP] IV ; acr-16(kr440[acr-16::wScarlet]) V
6C	EN8339	cle-1(kr554[Q881*]) I madd-4(kr421[3xMYC::madd-4L::GFP+T7::madd-4S::GFP]) I ; krSi145[Punc-17::cla-1::TagBFP] IV ; acr-16(kr440[acr-16::wScarlet]) V
6C	EN8898	cle-1(bab418[Δcle-1A/D]) I madd-4(kr421[3xMYC::madd-4L::GFP+T7::madd-4S::GFP]) I ; krSi145[Punc-17::cla-1::TagBFP] IV ; acr-16(kr440[acr-16::wScarlet]) V
6C	EN8899	cle-1(bab414[Δcle-1B]) I madd-4(kr421[3xMYC::madd-4L::GFP+T7::madd-4S::GFP]) I ; krSi145[Punc-17::cla-1::TagBFP] IV ; acr-16(kr440[acr-16::wScarlet]) V
6C	EN8900	cle-1(bab416[Δcle-1C]) I madd-4(kr421[3xMYC::madd-4L::GFP+T7::madd-4S::GFP]) I ; krSi145[Punc-17::cla-1::TagBFP] IV ; acr-16(kr440[acr-16::wScarlet]) V
6D	EN8049	krSi145[Punc-17::cla-1::TagBFP] IV ; acr-16(kr440[acr-16::wScarlet]) V
6D	EN8227	cle-1(cg120) I ; krSi145[Punc-17::cla-1::TagBFP] IV ; acr-16(kr440[acr-16::wScarlet]) V
6E	EN9245	acr-16(kr440[acr-16::wScarlet]) V ; krSi141[Punc-47::cla-1::TagBFP]
6E	EN9670	cle-1(cg120) I ; acr-16(kr440[acr-16::wScarlet]) V ; krSi141[Punc-47::cla-1::TagBFP]
7A	EN9297	sdn-1(kr424[wScarlet::sdn-1]) X ; krSi141[Punc-47::cla-1::TagBFP]
7A	EN9367	cle-1(kr762[Q881*]) I ; sdn-1(kr424[wScarlet::sdn-1]) X ; krSi141[Punc-47::cla-1::TagBFP]
7A	EN9617	madd-4(kr270[Δmadd-4]) I ; sdn-1(kr424[wScarlet::sdn-1]) X ; krSi141[Punc-47::cla-1::TagBFP]
7A	EN9414	cle-1(kr757[Q881*]) I madd-4(kr270[Δmadd-4]) I ; sdn-1(kr424[wScarlet::sdn-1]) X ; krSi141[Punc-47::cla-1::TagBFP]
7B	EN8049	krSi145[Punc-17::cla-1::TagBFP] IV ; acr-16(kr440[acr-16::wScarlet]) V
7B	EN8297	madd-4(kr270[Δmadd-4]) I ; krSi145[Punc-17::cla-1::TagBFP] IV ; acr-16(kr440[acr-16::wScarlet]) V
7B	EN9537	madd-4(kr270[Δmadd-4]) I ; krSi145[Punc-17::cla-1::TagBFP] IV ; acr-16(kr440[acr-16::wScarlet]) V ; krSi186[Punc47::MYC::madd-4B(Nter2)]
7B	EN9538	madd-4(kr270[Δmadd-4]) I ; krSi145[Punc-17::cla-1::TagBFP] IV ; acr-16(kr440[acr-16::wScarlet]) V ; krSi180[Punc47::madd-4(Cter2)::eGFP] III
7C	EN8049	krSi145[Punc-17::cla-1::TagBFP] IV ; acr-16(kr440[acr-16::wScarlet]) V
7C	EN8297	madd-4(kr270[Δmadd-4]) I ; krSi145[Punc-17::cla-1::TagBFP] IV ; acr-16(kr440[acr-16::wScarlet]) V
7C	EN9284	cle-1(kr762[Q881*]) I ; krSi145[Punc-17::cla-1::TagBFP] IV ; acr-16(kr440[acr-16::wScarlet]) V
7C	EN9241	cle-1(kr757[Q881*]) I madd-4(kr270[Δmadd-4]) I ; krSi145[Punc-17::cla-1::TagBFP] IV ; acr-16(kr440[acr-16::wScarlet]) V
Sup1	PHX6520	cle-1(syb6520[mNG::cle-1B]) I
Sup1	EN50760	cle-1(syb6520[mNG::cle-1B]) I cle-1(kr760[Δcle-1C]) I
Sup2	EN8995	cle-1(syb6520[mNG::cle-1B]) I ; krIs67[Punc-47::snb-1::TagBFP]
Sup2	EN8971	cle-1(kr682[cle-1A/D(Q881*)+mNG-cle-1B(Q881*)+cle-1C(Q881*)]) I ; krIs67[Punc-47::snb-1::TagBFP]
Sup3A	EN8588	krSi203[Prab-3::3xMYC::cle-1C::wScarlet]
Sup3A	EN8589	krSi213[Prab-3::3xMYC::cle-1B::wScarlet]
Sup3A	EN8590	krSi215[Prab-3::3xMYC::cle-1A::wScarlet]
Sup3B	N2	wild-type worms
Sup3B	EN421	madd-4(kr421[3xMYC::madd-4L::GFP+T7::madd-4S::GFP]) I
Sup3B	EN50525	madd-4(kr525[madd-4L::GFP+3xMYC::madd-4S::GFP]) I
Sup4	N2	wild-type worms
Sup4	EN421	madd-4(kr421[3xMYC::madd-4L::GFP+T7::madd-4S::GFP]) I
Sup4	MCP441	cle-1(bab441[cle-1::wScarlet]) I madd-4(kr421[3xMYC::madd-4L::GFP+T7::madd-4S::GFP]) I
Sup4	MCP563	cle-1(bab563[cle-1::wScarlet]) I
Sup5	N2	wild-type worms
Sup5	EN421	madd-4(kr421[3xMYC::madd-4L::GFP+T7::madd-4S::GFP]) I
Sup5	EN50554	cle-1(kr554[Q881*]) I madd-4(kr421[3xMYC::madd-4L::GFP+T7::madd-4S::GFP]) I
Sup6A	EN8390	unc-29(kr208[unc-29::TagRFP-T]) I ; krSi145[Punc-17::cla-1::TagBFP] IV
Sup6A	EN8970	cle-1(kr680[Q881*]) I unc-29(kr208[unc-29::TagRFP-T]) I ; krSi145[Punc-17::cla-1::TagBFP] IV
Sup6B	EN9708	unc-29(kr208[unc-29::TagRFP-T]) I ; krSi141[Punc-47::cla-1::TagBFP]
Sup6B	EN9709	cle-1(kr680[Q881*]) I unc-29(kr208[unc-29::TagRFP-T]) I ; krSi141[Punc-47::cla-1::TagBFP]
Sup6C	EN7303	madd-4(kr421[3xMYC::madd-4L::GFP+T7::madd-4S::GFP]) I ; unc-49(kr296[TagRFP-T::unc-49]) III ; krIs67[Punc-47::snb-1::TagBFP]
Sup6C	EN8338	cle-1(kr554[Q881*]) I madd-4(kr421[3xMYC::madd-4L::GFP+T7::madd-4S::GFP]) I ; unc-49(kr296[TagRFP-T::unc-49]) III ; krIs67[Punc-47::snb-1::TagBFP]
Sup7	EN3796	unc-49(kr296[TagRFP-T::unc-49]) III ; krIs67[Punc-47::snb-1::TagBFP]
Sup7	EN8228	cle-1(cg120) I ; unc-49(kr296[TagRFP-T::unc-49]) III ; krIs67[Punc-47::snb-1::TagBFP]
Sup8	EN9297	sdn-1(kr424[wScarlet::sdn-1]) X ; krSi141[Punc-47::cla-1::TagBFP]
Sup8	EN9367	cle-1(kr762[Q881*]) I ; sdn-1(kr424[wScarlet::sdn-1]) X ; krSi141[Punc-47::cla-1::TagBFP]
Sup8	EN9352	cle-1(cg120) I ; sdn-1(kr424[wScarlet::sdn-1]) X ; krSi141[Punc-47::cla-1::TagBFP]
