## Supplementary Table 2 for "An extracellular complex between CLE-1/collagen XV/XVIII and Punctin/MADD-4 defines cholinergic synapse identity"

### Sheet: Feuil1
Allele	Locus	Detail	Type of allele	Description	Reference
krIs67	-	krIs67[Punc-47::snb-1::TagBFP]	transgene	Multi-copy insertion of the transgene Punc-47::snb-1::TagBFP from pBP77	Cizeron et al., 2021
krIs75	-	krIs75[Punc-17::snb-1::TagBFP] X	transgene	Multi-copy insertion of the transgene Punc-17::snb-1::TagBFP from pBP78	Cizeron et al., 2021
krSi145	-	krSi145[Punc-17::cla-1::TagBFP] IV	miniMos	Single-copy insertion of the transgene Punc-17::cla-1::TagBFP from pOR17	Zhou et al. 2021
krSi141	-	krSi141[Punc-47::cla-1::TagBFP]	miniMos	Single-copy insertion of the transgene Punc-47::cla-1::TagBFP from pOR16	This study
krSi203	-	krSi203[Prab-3::3xMYC::cle-1C::wScarlet]	miniMos	Single-copy insertion of the transgene Prab-3::3xMYC::cle-1C::wScarlet from pMC30	This study
krSi213	-	krSi213[Prab-3::3xMYC::cle-1B::wScarlet]	miniMos	Single-copy insertion of the transgene Prab-3::3xMYC::cle-1B::wScarlet from pMC32	This study
krSi215	-	krSi215[Prab-3::3xMYC::cle-1A::wScarlet]	miniMos	Single-copy insertion of the transgene Prab-3::3xMYC::cle-1A::wScarlet from pMC33	This study
krSi186	-	krSi186[Punc47::MYC::madd-4B(Nter2)]	miniMos	Single-copy insertion of the transgene Punc47::MYC::madd-4B(Nter2) from pMC26	This study
krSi180	-	krSi180[Punc47::madd-4(Cter2)::eGFP] III	miniMos	Single-copy insertion of the transgene Punc47::madd-4(Cter2)::eGFP from pMC27	This study
kr440	acr-16	acr-16(kr440[acr-16::wScarlet]) V	CRISPR knock-in	Insertion of wScarlet in the TM3-4 loop	Zhou et al. 2021
qy22	cle-1	cle-1(qy22[cle-1::mNG+loxP]) I	CRISPR knock-in	Cter insertion of mNG+loxP, tags all isoforms	Keeley et al. 2020
kr663	cle-1	cle-1(kr663[2xNLS::wScarlet::SL2::cle-1A/D(mutated)]) I	CRISPR knock-in	Nter insertion of 2xNLS::wScarlet::SL2 in cle-1A/D, with a deletion of the 11 last nucleotides of the SL2 and of the 8 first nucleotides of cle-1A/D	This study
kr635	cle-1	cle-1(kr635[2xNLS::wScarlet::SL2::cle-1B]) I	CRISPR knock-in	Nter insertion of 2xNLS::wScarlet::SL2 in cle-1B	This study
kr641	cle-1	cle-1(kr641[2xNLS::wScarlet::SL2::cle-1C]) I	CRISPR knock-in	Nter insertion of 2xNLS::wScarlet::SL2 in cle-1C	This study
syb6503	cle-1	cle-1(syb6503[mNG::cle-1A]) I	CRISPR knock-in	Nter insertion of mNG in cle-1A/D	This study
syb6520	cle-1	cle-1(syb6520[mNG::cle-1B]) I	CRISPR knock-in	Nter insertion of mNG in cle-1B	This study
syb6702	cle-1	cle-1(syb6702[mNG::cle-1C]) I	CRISPR knock-in	Nter insertion of mNG in cle-1C	This study
bab563	cle-1	cle-1(bab563[cle-1::wScarlet]) I	CRISPR knock-in	Cter insertion of wScarlet in cle-1	This study
bab441	cle-1	cle-1(bab441[cle-1::wScarlet]) I madd-4(kr421[3xMYC::madd-4L::GFP+T7::madd-4S::GFP]) I	CRISPR knock-in	Cter insertion of wScarlet in cle-1 in the kr421 background	This study
kr762	cle-1	cle-1(kr762[Q881*]) I	CRISPR mutation	Glutamine to STOP mutation in position 881 (CLE-1A), 521 (CLE-1B), 393 (CLE-1C), 918 (CLE-1D)	This study
kr554	cle-1	cle-1(kr554[Q881*]) I madd-4(kr421[3xMYC::madd-4L::GFP+T7::madd-4S::GFP]) I	CRISPR mutation	Glutamine to STOP mutation in position 881 (CLE-1A), 521 (CLE-1B), 393 (CLE-1C), 918 (CLE-1D) in kr421 background	This study
kr552	cle-1	cle-1(kr552[Q881*]) I madd-4(kr373[madd-4::TagRFP-T]) I	CRISPR mutation	Glutamine to STOP mutation in position 881 (CLE-1A), 521 (CLE-1B), 393 (CLE-1C), 918 (CLE-1D) in kr373 background	This study
kr757	cle-1	cle-1(kr757[Q881*]) I madd-4(kr270[Δmadd-4]) I	CRISPR mutation	Glutamine to STOP mutation in position 881 (CLE-1A), 521 (CLE-1B), 393 (CLE-1C), 918 (CLE-1D) in kr270 background	This study
kr682	cle-1	cle-1(kr682[cle-1A/D(Q881*)+mNG-cle-1B(Q881*)+cle-1C(Q881*)]) I	CRISPR mutation	Glutamine to STOP mutation in position 881 (CLE-1A), 521 (CLE-1B), 393 (CLE-1C), 918 (CLE-1D) in syb6520 background	This study
kr680	cle-1	cle-1(kr680[Q881*]) I unc-29(kr208[unc-29::TagRFP-T]) I	CRISPR mutation	Glutamine to STOP mutation in position 881 (CLE-1A), 521 (CLE-1B), 393 (CLE-1C), 918 (CLE-1D) in kr208 background	This study
bab418	cle-1	cle-1(bab418[Δcle-1A/D]) I madd-4(kr421[3xMYC::madd-4L::GFP+T7::madd-4S::GFP]) I	CRISPR deletion	Deletion of exons 1 to 7 of cle-1A/D in kr421 background	This study
bab414	cle-1	cle-1(bab414[Δcle-1B]) I madd-4(kr421[3xMYC::madd-4L::GFP+T7::madd-4S::GFP]) I	CRISPR deletion	Deletion of exons 1 of cle-1B in kr421 background	This study
bab416	cle-1	cle-1(bab416[Δcle-1C]) I madd-4(kr421[3xMYC::madd-4L::GFP+T7::madd-4S::GFP]) I	CRISPR deletion	Deletion of exons 1 of cle-1C in kr421 background	This study
kr760	cle-1	cle-1(syb6520[mNG::cle-1B]) I cle-1(kr760[Δcle-1C]) I	CRISPR deletion	Deletion of exons 1 of cle-1C in syb6520 background	This study
cg120	cle-1	cle-1(cg120) I	UV/TMP deletion	Deletion removing 2002 nucleotides within cle-1 locus, from nucleotides 15700 to 17701 starting from the ATG of cle-1A/D	Ackley et al., 2001
kr672	cle-1	cle-1(kr672[cg120]) I madd-4(kr421[3xMYC::madd-4L::GFP+T7::madd-4S::GFP]) I	CRISPR deletion	Reproduction of cg120 deletion in kr421 background	This study
kr270	madd-4	madd-4(kr270[Δmadd-4]) I	MosDEL deletion	Deletion of Punct coding sequence using the Mos1-mediated deletion (MosDEL) technique	Pinan-Lucarré et al. 2014
kr758	madd-4	cle-1(syb6520[mNG::cle-1B]) I madd-4(kr758[Δmadd-4]) I	CRISPR deletion	Deletion of punct (from 7 nucleotides before ATG to 35 nucleotides before exon 10 of punct.S) in syb6520 background	This study
kr619	madd-4	cle-1(qy22[cle-1::mNG+loxP]) I madd-4(kr619[Δmadd-4]) I	CRISPR deletion	Deletion of punct (from 2 nucleotides before ATG to the 2 last nucleotides of the STOP codon) in qy22 background	This study
kr373	madd-4	madd-4(kr373[madd-4::TagRFP-T]) I	CRISPR knock-in	Cter insertion of TagRFP-T, tags all isoforms	Zhou et al. 2021
kr525	madd-4	madd-4(kr525[madd-4L::GFP+3xMYC::madd-4S::GFP]) I	CRISPR knock-in	Double tagged Punctin with 3xMYC insertion in Nter of Punct.S and GFP insertion in Cter tagging all isoforms	This study
kr421	madd-4	madd-4(kr421[3xMYC::madd-4L::GFP+T7::madd-4S::GFP]) I	CRISPR knock-in	Triple tagged Punctin with 3xMYC insertion in Nter of Punct.L, T7 insertion in Nter of Punct.S and GFP insertion in Cter tagging all isoforms	This study
kr424	sdn-1	sdn-1(kr424[wScarlet::sdn-1]) X	CRISPR knock-in	Nter insertion of wScarlet in sdn-1	This study
kr208	unc-29	unc-29(kr208[unc-29::TagRFP-T]) I	MosTIC knock-in	Insertion of tagRFP-T in the TM3-4 loop	Richard et.al 2013
kr296	unc-49	unc-49(kr296[TagRFP-T::unc-49]) III	MosTIC knock-in	Nter insertion of TagRFP-T, tags all isoforms	Zhou et al. 2020
