## Supplementary Table 3 for "An extracellular complex between CLE-1/collagen XV/XVIII and Punctin/MADD-4 defines cholinergic synapse identity"

### Sheet: Feuil1
gene	crRNA	sequence crRNA	description of allele(s) generated	allele(s)
cle-1	crMC7	TTCTATCATTATTTTTCAGT	Knock-in transcriptional reporter cle1-A/D 2xNLS::wScarlet::SL2::cle-1A/D(mutated)	kr663
cle-1	crMC8	TGATGACGTGGCAACAACAT	Knock-in transcriptional reporter cle1-B 2xNLS::wScarlet::SL2::cle-1B	kr635
cle-1	crMC9	AGAGCACTATAAATAGTGCA	Knock-in transcriptional reporter cle1-C 2xNLS::wScarlet::SL2::cle-1C	kr641
cle-1	crMC10	AGTCGTTCATTTTTTGAAGT	Knock-in Cter insertion of wScarlet in cle-1 before the STOP codon	bab563, bab441
cle-1	crCV20	GAATAATTGTTGAGATGACG	Mutation Q881* Glutamine to STOP mutation in position 881 (CLE-1A), 521 (CLE-1B), 393 (CLE-1C), 918 (CLE-1D)	kr552, kr554, kr680, kr682, kr757, kr762
cle-1	crMC7 + crNB048	TTCTATCATTATTTTTCAGT + GGTTGTTCAGAAAGATCAAC	Deletion of exons 1 to 7 of cle-1A/D	bab418
cle-1	crMC8	TGATGACGTGGCAACAACAT	Deletion of exons 1 of cle-1B	bab414
cle-1	crMC9 + crNB050	AGAGCACTATAAATAGTGCA + TCACCACCGGCCGTTCTTGG	Deletion of exons 1 of cle-1C	bab416, kr760
cle-1	crMC14 + crMC15	ATTCCAGAAGTTTTTCTCAA + TTGTCGTTTGTTCAATTCAA	Reproduction of cg120 deletion by CRISPR/Cas9	kr672
madd-4	crCV19 + crMC11	GTAAAATAGTAAAAATACTA + CTGGCTGCGAAGATTACGGT	Deletion of punct coding sequence	kr619, kr758
madd-4	crOR01	TACAAAGCACTGACACCCAA	Knock-in Nter insertion of T7 or 3xMYC after signal peptide of madd-4B	kr421, kr525
madd-4	crCV19	GTAAAATAGTAAAAATACTA	Knock-in Nter insertion of 3xMYC after signal peptide of madd-4A/C	kr421
madd-4	crMC11	CTGGCTGCGAAGATTACGGT	Knock-in Cter insertion of eGFP in madd-4 before the STOP codon	kr421, kr525
sdn-1	crCV07+crCV08	GGCGAAAGCTTGTGTAGATA + TTTCGTTTTTGCTTGATTTG	Knock-in Nter insertion of wScarlet in sdn-1	kr424
