## Supplementary Table 4 for "An extracellular complex between CLE-1/collagen XV/XVIII and Punctin/MADD-4 defines cholinergic synapse identity"

### Sheet: Feuil1
Plasmid	transgene encoded	corresponding allele
pBP77	Punc-47::snb-1::TagBFP	krIs67
pBP78	Punc-17::snb-1::TagBFP	krIs75
pOR17	Punc-17::cla-1::TagBFP	krSi145
pOR16	Punc-47::cla-1::TagBFP	krSi141
pMC26	Punc47::MYC::madd-4B(Nter2)	krSi186
pMC27	Punc47::madd-4(Cter2)::eGFP	krSi180
pMC30	Prab-3::3xMYC::cle-1C::wScarlet	krSi203
pMC32	Prab-3::3xMYC::cle-1B::wScarlet	krSi213
pMC33	Prab-3::3xMYC::cle-1A::wScarlet	krSi215
